# Inositol hexakisphosphate kinase 1 is essential for cell junction integrity in the mouse seminiferous epithelium

**DOI:** 10.1101/2023.04.26.538408

**Authors:** Sameer Ahmed Bhat, Aushaq Bashir Malla, Vineesha Oddi, Jayraj Sen, Rashna Bhandari

**Affiliations:** Laboratory of Cell Signalling, Centre for DNA Fingerprinting and Diagnostics (CDFD), Inner Ring Road, Uppal, Hyderabad 500039, India; Graduate studies, Manipal Academy of Higher Education, Manipal 576104, India

**Author notes:** Current address: Department of Biochemistry and Molecular Genetics, College of Medicine, University of Illinois at Chicago (UIC), IL 60607, USA. Current address: Department of Genetics, Yale School of Medicine, New Haven, CT 06510 USA. Current address: Syngene International Limited, Biocon Park, Bengaluru, Karnataka 560099, India (Vineesha Oddi). These authors contributed equally to this work (Sameer Ahmed Bhat, Aushaq Bashir Malla). Correspondence to Rashna Bhandari.

**Keywords:** IP6K, Blood-testis barrier, Cell junctions, Spermatogenesis, Actin cytoskeleton **Abbreviations:** IP6K1, inositol hexakisphosphate kinase 1, BTB, blood-testis barrier, ES, ectoplasmic specialization, dpp, days postpartum.

## Abstract

Inositol hexakisphosphate kinases (IP6Ks) are enzymes that catalyse the synthesis of the inositol pyrophosphate 5-IP7 which is involved in the regulation of many physiological processes in mammals. The IP6K paralog IP6K1 is expressed at high levels in the mammalian testis, and its deletion leads to sterility in male mice. Here, we show that the loss of IP6K1 in mice causes a delay in the first wave of spermatogenesis. Testes from juvenile *Ip6k1* knockout mice show downregulation of transcripts that are involved in cell adhesion and formation of the testis-specific inter-Sertoli cell impermeable junction complex known as the blood-testis barrier (BTB). We demonstrate that loss of IP6K1 in the mouse testis causes BTB disruption associated with transcriptional misregulation of the tight junction protein claudin 3, and subcellular mislocalization of the gap junction protein connexin 43. In addition to BTB disruption, we also observe loss of germ cell adhesion in the seminiferous epithelium of *Ip6k1* knockout mice, ultimately resulting in premature sloughing of round spermatids into the epididymis. Mechanistically, we show that loss of IP6K1 in the testis enhances cofilin activity due to increased AKT/ERK and integrin signalling, resulting in destabilization of the actin-based cytoskeleton in Sertoli cells and germ cell loss.
