## Supplemental Table 2 for "Inositol hexakisphosphate kinase 1 is essential for cell junction integrity in the mouse seminiferous epithelium"

### Sheet: Sheet1
Gene-specific primers for qPCR
GENE	PRIMERS
Cldn3	F: 5’-CAGAAGCGGGAGATGGGAGC - 3’
	R: 5’-GGGCAGGAGCAACACAGCAA - 3’
Cldn7	F: 5’-TTTCATTGTGGCAGGTCTTG - 3’
	R: 5’- CCAGAAGGACCAGAGCAGAC- 3’
Cldn8	F: 5’- ACCTACGCTCTTCAAATGGCT- 3’
	R: 5’- GCGGTTCTCAAACACCACAA- 3’
Gjb3	F: 5’- TGCTGGTGTATGTGGTGGCT - 3’
	R: 5’- AGAGTCGGATGTTGGAGATGGG - 3’
Cdh1	F: 5’- CGGCTTCAGTTCCGAGGTCTAC - 3’
	R: 5’- CATCCTTCAAATCTCACTCTGCCC - 3’
Cdh16	F: 5’- ATGTGAAAGATGAGAATGACCAGG- 3’
	R: 5’- TCAGAATGTGGAACCGAAGGT- 3’
Defb38	F: 5’-AGATCAACCAAGCTATTGGCCC- 3’
	R: 5’-TTTGGCAACACTTGCCTTTTCC - 3’
Spag11a	F: 5’-CAAGGAAACTCAGGGGACATC - 3’
	R: 5’- TTCCAGATCTCCCAACCTCA- 3’
Adam7	F: 5’-GTTCCAAGCCAACGGGTTTC- 3’
	R: 5’- CTCTTCTGCTCCGCCAATGA- 3’
Npy	F: 5’-CGCCACGATGCTAGGTAACAA- 3’
	R: 5’-TAGTGTCGCAGAGCGGAGTA- 3’
Krt15	F: 5’-CAGATCGGGACTACAGCCAT - 3’
	R: 5’-GTCAGCTCATTCTCATACTTGAGCC- 3’
Crisp1	F: 5’-CTTCCTGCAGAACAACGCCT- 3’
	R: 5’-CAAGACGATTTTCCTGAGAGCTA- 3’
Cd52	F: 5’- GGTTGTGATTCAGATACAAACAGG- 3’
	R: 5’-GAAGAGGAAACTGCAGGCAC- 3’
Gm46	F: 5’- TGTGTTTTCGGCTCCCTCAT- 3’
	R: 5’- GACTGCCATCCTGAAACCTGT- 3’
Defb23	F: 5’- CCGGGCTTTTCTACCACTCA- 3’
	R: 5’-CTTTTCACGGTCGCAAATTCTGA - 3’
Ces5a	F: 5’- ATCATCGAGGGGTCTGTGACT- 3’
	R: 5’-TTCACGGGTTCCAGTCTTCC - 3’
